# Visualizing and quantifying structural diversity around mobile resistance genes

**DOI:** 10.1101/2023.08.07.551646

**Authors:** Liam P. Shaw, Richard A. Neher

## Abstract

Understanding the evolution of mobile genes is important for understanding the spread of antimicrobial resistance (AMR). Many clinically important AMR genes have been mobilized by mobile genetic elements (MGEs) on the kilobase scale, such as integrons and transposons, which can integrate into both chromosomes and plasmids and lead to rapid spread of the gene through bacterial populations. Looking at the flanking regions of these mobile genes in diverse genomes can highlight common structures and reveal patterns of MGE spread. However, historically this has been a largely descriptive process, relying on gene annotation and expert knowledge. Here we describe a general method to visualize and quantify the structural diversity around genes using *pangraph* to find blocks of homologous sequence. We apply this method to a set of twelve clinically important beta-lactamase genes and provide interactive visualizations of their flanking regions at https://liampshaw.github.io/flanking-regions. We show that nucleotide-level variation in the mobile gene itself generally correlates with increased structural diversity in its flanking regions, demonstrating a relationship between rates of mutational evolution and rates of structural evolution, and find a bias for greater structural diversity upstream. Our framework is a starting point to investigate general rules that apply to the horizontal spread of new genes through bacterial populations.

**Impact statement:** Understanding the evolution and spread of mobile resistance genes is challenging because of the high variability in their genomic contexts. Here we outline a fast computational approach that identifies stretches of homologous sequence in the flanking regions of a gene, simultaneously producing interactive visualizations of these regions and quantifying the diversity within them. As an example, we apply the method to twelve clinically important beta-lactamase genes. We find that structural diversity around the resistance gene is correlated with mutations within it and that there is greater structural diversity upstream of many genes. There may be other general patterns about the evolution of mobile resistance genes that can be recovered with this kind of analysis.
