## Supplementary material for "Visualizing and quantifying structural diversity around mobile resistance genes": Table S1

### Sheet: TableS1
Betalactamase	Genus	N.chromosome	N.plasmid
CMY-2	Aeromonas	0	2
CMY-2	Citrobacter	2	1
CMY-2	Escherichia	33	75
CMY-2	Klebsiella	1	24
CMY-2	Proteus	10	1
CMY-2	Salmonella	3	68
CMY-2	Vibrio	0	1
CTX-M-15	Acinetobacter	3	0
CTX-M-15	Aeromonas	4	2
CTX-M-15	Citrobacter	1	4
CTX-M-15	Enterobacter	2	17
CTX-M-15	Escherichia	98	242
CTX-M-15	Klebsiella	89	311
CTX-M-15	Morganella	3	0
CTX-M-15	Proteus	3	0
CTX-M-15	Providencia	2	0
CTX-M-15	Pseudomonas	1	0
CTX-M-15	Raoultella	0	1
CTX-M-15	Salmonella	13	35
CTX-M-15	Serratia	0	3
CTX-M-65	Aeromonas	3	0
CTX-M-65	Citrobacter	1	0
CTX-M-65	Enterobacter	0	5
CTX-M-65	Escherichia	54	159
CTX-M-65	Klebsiella	11	178
CTX-M-65	Proteus	10	4
CTX-M-65	Raoultella	1	0
CTX-M-65	Salmonella	6	39
CTX-M-65	Serratia	3	0
CTX-M-65	Vibrio	1	0
GES-1	Acinetobacter	0	2
GES-1	Aeromonas	1	7
GES-1	Citrobacter	0	2
GES-1	Enterobacter	0	3
GES-1	Klebsiella	0	7
GES-1	Pseudomonas	8	1
GES-1	Raoultella	0	1
GES-1	Serratia	0	1
IMP-4	Acinetobacter	0	2
IMP-4	Citrobacter	0	6
IMP-4	Enterobacter	0	13
IMP-4	Escherichia	0	6
IMP-4	Klebsiella	0	19
IMP-4	Leclercia	0	3
IMP-4	Serratia	0	2
KPC-2	Aeromonas	0	7
KPC-2	Citrobacter	0	40
KPC-2	Enterobacter	1	34
KPC-2	Escherichia	1	51
KPC-2	Klebsiella	13	398
KPC-2	Morganella	0	4
KPC-2	Proteus	0	9
KPC-2	Pseudomonas	2	26
KPC-2	Raoultella	0	5
KPC-2	Salmonella	0	1
KPC-2	Serratia	0	9
NDM-1	Acinetobacter	34	17
NDM-1	Citrobacter	0	7
NDM-1	Enterobacter	1	26
NDM-1	Escherichia	4	116
NDM-1	Klebsiella	4	139
NDM-1	Leclercia	1	0
NDM-1	Morganella	1	1
NDM-1	Proteus	5	5
NDM-1	Providencia	0	2
NDM-1	Pseudomonas	12	0
NDM-1	Raoultella	0	3
NDM-1	Salmonella	0	7
NDM-1	Serratia	0	4
NDM-1	Shewanella	0	1
OXA-10	Acinetobacter	1	0
OXA-10	Aeromonas	2	3
OXA-10	Citrobacter	0	3
OXA-10	Enterobacter	0	2
OXA-10	Escherichia	0	27
OXA-10	Klebsiella	0	29
OXA-10	Morganella	3	0
OXA-10	Proteus	0	6
OXA-10	Providencia	0	2
OXA-10	Pseudomonas	18	7
OXA-10	Salmonella	0	2
OXA-10	Stutzerimonas	1	0
OXA-48	Citrobacter	3	4
OXA-48	Enterobacter	0	3
OXA-48	Escherichia	56	18
OXA-48	Klebsiella	7	80
OXA-48	Salmonella	0	1
PER-1	Acinetobacter	10	6
PER-1	Aeromonas	1	0
PER-1	Klebsiella	0	1
PER-1	Proteus	1	0
PER-1	Providencia	2	0
PER-1	Pseudomonas	2	1
PER-1	Raoultella	0	1
TEM-1	Acinetobacter	77	2
TEM-1	Aeromonas	2	1
TEM-1	Bacillus	3	0
TEM-1	Chlamydia	7	0
TEM-1	Citrobacter	7	51
TEM-1	Cronobacter	0	1
TEM-1	Enterobacter	3	93
TEM-1	Escherichia	136	560
TEM-1	Haemophilus	14	0
TEM-1	Klebsiella	19	521
TEM-1	Leclercia	1	2
TEM-1	Morganella	2	1
TEM-1	Mycoplasma	22	0
TEM-1	Neisseria	1	12
TEM-1	Pasteurella	2	0
TEM-1	Propionibacterium	1	0
TEM-1	Proteus	11	9
TEM-1	Providencia	2	0
TEM-1	Pseudomonas	4	2
TEM-1	Raoultella	0	3
TEM-1	Salmonella	67	137
TEM-1	Serratia	3	13
TEM-1	Shigella	0	4
TEM-1	Vibrio	0	4
TEM-1	Missing	11	11
VIM-1	Alcaligenes	1	0
VIM-1	Citrobacter	0	8
VIM-1	Enterobacter	0	47
VIM-1	Escherichia	0	4
VIM-1	Klebsiella	2	22
VIM-1	Pseudomonas	2	4
VIM-1	Salmonella	0	1
